# Genome sequencing analysis identifies new loci associated with Lewy body dementia and provides insights into the complex genetic architecture

**DOI:** 10.1101/2020.07.06.185066

**Authors:** Ruth Chia, Marya S. Sabir, Sara Bandres-Ciga, Sara Saez-Atienzar, Regina H. Reynolds, Emil Gustavsson, Ronald L. Walton, Sarah Ahmed, Coralie Viollet, Jinhui Ding, Mary B. Makarious, Monica Diez-Fairen, Makayla K. Portley, Zalak Shah, Yevgeniya Abramzon, Dena G. Hernandez, Cornelis Blauwendraat, David J. Stone, John Eicher, Laura Parkkinen, Olaf Ansorge, Lorraine Clark, Lawrence S. Honig, Karen Marder, Afina Lemstra, Peter St George-Hyslop, Elisabet Londos, Kevin Morgan, Tammaryn Lashley, Thomas T. Warner, Zane Jaunmuktane, Douglas Galasko, Isabel Santana, Pentti J. Tienari, Liisa Myllykangas, Minna Oinas, Nigel J. Cairns, John C. Morris, Glenda M. Halliday, Vivianna M. Van Deerlin, John Q. Trojanowski, Maurizio Grassano, Andrea Calvo, Gabriele Mora, Antonio Canosa, Gianluca Floris, Ryan C. Bohannan, Francesca Brett, Ziv Gan-Or, Joshua T. Geiger, Anni Moore, Patrick May, Rejko Krüger, David Goldstein, Grisel Lopez, Nahid Tayebi, Ellen Sidransky, the Fox Investigation for New Discovery of Biomarkers; The American Genome Center; Lucy Norcliffe-Kaufmann, Jose-Alberto Palma, Horacio Kaufmann, Vikram Shakkottai, Matthew Perkins, Kathy L. Newell, Thomas Gasser, Claudia Schulte, Francesco Landi, Erika Salvi, Daniele Cusi, Eliezer Masliah, Ronald C. Kim, Chad A. Caraway, Ed Monuki, Maura Brunetti, Ted M. Dawson, Liana S. Rosenthal, Marilyn S. Albert, Olga Pletnikova, Juan C. Troncoso, Margaret E. Flanagan, Qinwen Mao, Eileen H. Bigio, Eloy Rodríguez-Rodríguez, Jon Infante, Carmen Lage, Isabel González-Aramburu, Pascual Sanchez-Juan, Bernardino Ghetti, Julia Keith, Sandra E. Black, Mario Masellis, Ekaterina Rogaeva, Charles Duyckaerts, Alexis Brice, Suzanne Lesage, Georgia Xiromerisiou, Matthew J. Barrett, Bension S. Tilley, Steve Gentleman, Giancarlo Logroscino, Geidy E. Serrano, Thomas G. Beach, Ian G. McKeith, Alan J. Thomas, Johannes Attems, Christopher M. Morris, Laura Palmer, Seth Love, Claire Troakes, Safa Al-Sarraj, Angela K. Hodges, Dag Aarsland, Gregory Klein, Scott M. Kaiser, Randy Woltjer, Pau Pastor, Lynn M. Bekris, James Leverenz, Lilah M. Besser, Amanda Kuzma, Alan E. Renton, Alison Goate, David A. Bennett, Clemens R. Scherzer, Huw R. Morris, Raffaele Ferrari, Diego Albani, Stuart Pickering- Brown, Kelley Faber, Walter Kukull, Estrella Morenas-Rodriguez, Alberto Lleó, Juan Fortea, Daniel Alcolea, Jordi Clarimon, Michael A. Nalls, Luigi Ferrucci, Susan M. Resnick, Toshiko Tanaka, Tatiana M. Foroud, Neill R. Graff-Radford, Zbigniew K. Wszolek, Tanis Ferman, Bradley F. Boeve, John A. Hardy, Eric Topol, Ali Torkamani, Andrew B. Singleton, Mina Ryten, Dennis Dickson, Adriano Chiò, Owen A. Ross, J. Raphael Gibbs, Clifton L. Dalgard, Bryan J. Traynor, Sonja W. Scholz

## Abstract

The genetic basis of Lewy body dementia (LBD) is not well understood. Here, we performed whole-genome sequencing in large cohorts of LBD cases and neurologically healthy controls to study the genetic architecture of this understudied form of dementia and to generate a resource for the scientific community. Genome-wide association analysis identified five independent risk loci, whereas genome-wide gene-aggregation tests implicated mutations in the gene *GBA*. Genetic risk scores demonstrate that LBD shares risk profiles and pathways with Alzheimer’s and Parkinson’s disease, providing a deeper molecular understanding of the complex genetic architecture of this age-related neurodegenerative condition.
