## Supplementary Table 2 for "Genome sequencing analysis identifies new loci associated with Lewy body dementia and provides insights into the complex genetic architecture"

### Sheet: ColumnDescriptions
Column Name	Description
Study	Dataset from which specificity values were derived.
Gene	HGNC symbol.
CellType_Tissue	Cell type or tissue name.
Specificity	Proportion of a gene's total expression attributable to one cell type or tissue.
Mean_Expression	Mean expression across a cell type or tissue.

### Sheet: Specificity
Study	Gene	CellType_Tissue	Specificity	Mean_Expression
GTEx	SNCA	Brain - Cerebellar Hemisphere	0.13666	110.111
GTEx	SNCA	Brain - Frontal Cortex (BA9)	0.135543	109.211
GTEx	SNCA	Brain - Anterior cingulate cortex (BA24)	0.0966134	77.8442
GTEx	SNCA	Nerve	0.08715	70.2192
GTEx	SNCA	Brain - Spinal cord (cervical c-1)	0.0557174	44.8931
GTEx	SNCA	Brain - Amygdala	0.0495617	39.9333
GTEx	SNCA	Blood	0.0485208	39.0946
GTEx	SNCA	Brain - Substantia nigra	0.0443139	35.705
GTEx	SNCA	Brain - Nucleus accumbens (basal ganglia)	0.0442749	35.6736
GTEx	SNCA	Brain - Hypothalamus	0.0424699	34.2192
GTEx	SNCA	Brain - Hippocampus	0.0391658	31.557
GTEx	SNCA	Brain - Caudate (basal ganglia)	0.0303517	24.4552
GTEx	SNCA	Uterus	0.0280557	22.6053
GTEx	SNCA	Brain - Putamen (basal ganglia)	0.0252819	20.3704
GTEx	SNCA	Pituitary	0.0181067	14.5891
GTEx	SNCA	Ovary	0.0179916	14.4963
GTEx	SNCA	Vagina	0.0142573	11.4875
GTEx	SNCA	Prostate	0.0100955	8.1342
GTEx	SNCA	Colon	0.0099322	8.00266
GTEx	SNCA	Lung	0.0097185	7.83047
GTEx	SNCA	Skin	0.00818684	6.59638
GTEx	SNCA	Salivary Gland	0.00726853	5.85647
GTEx	SNCA	Esophagus	0.00697376	5.61896
GTEx	SNCA	Thyroid	0.00622022	5.01181
GTEx	SNCA	Adipose Tissue	0.00568086	4.57723
GTEx	SNCA	Spleen	0.00477467	3.84709
GTEx	SNCA	Breast	0.00461484	3.71831
GTEx	SNCA	Blood Vessel	0.00348006	2.80398
GTEx	SNCA	Small Intestine	0.00286094	2.30514
GTEx	SNCA	Heart	0.00216908	1.74769
GTEx	SNCA	Stomach	0.00151429	1.22011
GTEx	SNCA	Adrenal Gland	0.00146392	1.17953
GTEx	SNCA	Liver	0.000405065	0.326372
GTEx	SNCA	Pancreas	0.000389204	0.313593
GTEx	SNCA	Muscle	0.000215841	0.173909
GTEx	SNCA-AS1	Pituitary	0.242596	0.61553
GTEx	SNCA-AS1	Brain - Cerebellar Hemisphere	0.179237	0.45477
GTEx	SNCA-AS1	Nerve	0.0744051	0.188785
GTEx	SNCA-AS1	Brain - Frontal Cortex (BA9)	0.0485332	0.123141
GTEx	SNCA-AS1	Brain - Anterior cingulate cortex (BA24)	0.0469198	0.119048
GTEx	SNCA-AS1	Brain - Hypothalamus	0.0390406	0.0990561
GTEx	SNCA-AS1	Brain - Substantia nigra	0.0387403	0.0982941
GTEx	SNCA-AS1	Brain - Spinal cord (cervical c-1)	0.0333192	0.0845394
GTEx	SNCA-AS1	Brain - Amygdala	0.0329319	0.0835568
GTEx	SNCA-AS1	Ovary	0.0313379	0.0795124
GTEx	SNCA-AS1	Uterus	0.0293621	0.0744992
GTEx	SNCA-AS1	Brain - Nucleus accumbens (basal ganglia)	0.0280611	0.0711982
GTEx	SNCA-AS1	Brain - Hippocampus	0.0244109	0.0619368
GTEx	SNCA-AS1	Vagina	0.0187981	0.0476958
GTEx	SNCA-AS1	Brain - Caudate (basal ganglia)	0.018279	0.0463785
GTEx	SNCA-AS1	Thyroid	0.0177785	0.0451086
GTEx	SNCA-AS1	Prostate	0.0164615	0.0417671
GTEx	SNCA-AS1	Salivary Gland	0.0138944	0.0352537
GTEx	SNCA-AS1	Skin	0.0117513	0.0298161
GTEx	SNCA-AS1	Brain - Putamen (basal ganglia)	0.0115342	0.0292654
GTEx	SNCA-AS1	Lung	0.0102093	0.0259036
GTEx	SNCA-AS1	Colon	0.0099734	0.0253051
GTEx	SNCA-AS1	Esophagus	0.00635679	0.0161288
GTEx	SNCA-AS1	Blood	0.00576003	0.0146147
GTEx	SNCA-AS1	Adipose Tissue	0.0051115	0.0129692
GTEx	SNCA-AS1	Small Intestine	0.00402729	0.0102183
GTEx	SNCA-AS1	Blood Vessel	0.00117013	0.00296892
GTEx	SNCA-AS1	Adrenal Gland	0	0
GTEx	SNCA-AS1	Breast	0	0
GTEx	SNCA-AS1	Heart	0	0
GTEx	SNCA-AS1	Liver	0	0
GTEx	SNCA-AS1	Muscle	0	0
GTEx	SNCA-AS1	Pancreas	0	0
GTEx	SNCA-AS1	Spleen	0	0
GTEx	SNCA-AS1	Stomach	0	0
GTEx	TMEM175	Brain - Cerebellar Hemisphere	0.0716351	107.185
GTEx	TMEM175	Pituitary	0.0692713	103.648
GTEx	TMEM175	Spleen	0.0522311	78.1516
GTEx	TMEM175	Thyroid	0.0446371	66.789
GTEx	TMEM175	Nerve	0.0396716	59.3593
GTEx	TMEM175	Prostate	0.0387848	58.0324
GTEx	TMEM175	Lung	0.0339542	50.8046
GTEx	TMEM175	Uterus	0.0333216	49.858
GTEx	TMEM175	Salivary Gland	0.0306662	45.8848
GTEx	TMEM175	Breast	0.0296414	44.3514
GTEx	TMEM175	Adrenal Gland	0.0295822	44.2628
GTEx	TMEM175	Small Intestine	0.0292071	43.7017
GTEx	TMEM175	Brain - Spinal cord (cervical c-1)	0.0289569	43.3273
GTEx	TMEM175	Brain - Frontal Cortex (BA9)	0.0281485	42.1177
GTEx	TMEM175	Vagina	0.0270739	40.5097
GTEx	TMEM175	Ovary	0.0268851	40.2273
GTEx	TMEM175	Brain - Hypothalamus	0.0249333	37.3069
GTEx	TMEM175	Brain - Nucleus accumbens (basal ganglia)	0.0246074	36.8193
GTEx	TMEM175	Skin	0.0245094	36.6726
GTEx	TMEM175	Blood	0.0241597	36.1494
GTEx	TMEM175	Adipose Tissue	0.0240193	35.9394
GTEx	TMEM175	Blood Vessel	0.0232358	34.7669
GTEx	TMEM175	Stomach	0.0230937	34.5543
GTEx	TMEM175	Liver	0.022048	32.9898
GTEx	TMEM175	Brain - Caudate (basal ganglia)	0.0218513	32.6954
GTEx	TMEM175	Brain - Anterior cingulate cortex (BA24)	0.0217397	32.5284
GTEx	TMEM175	Colon	0.0215676	32.2709
GTEx	TMEM175	Esophagus	0.0210394	31.4805
GTEx	TMEM175	Brain - Hippocampus	0.019868	29.7279
GTEx	TMEM175	Brain - Putamen (basal ganglia)	0.0194293	29.0714
GTEx	TMEM175	Brain - Substantia nigra	0.0190195	28.4583
GTEx	TMEM175	Brain - Amygdala	0.0180914	27.0696
GTEx	TMEM175	Pancreas	0.0131611	19.6924
GTEx	TMEM175	Heart	0.0102403	15.3223
GTEx	TMEM175	Muscle	0.00971768	14.5402
AIBS2018	SNCA	Glutamatergic	0.502638	221.554
AIBS2018	SNCA	Oligodendrocyte	0.195528	82.8562
AIBS2018	SNCA	GABAergic	0.114767	55.1198
AIBS2018	SNCA	OPC	0.089662	32.2311
AIBS2018	SNCA	Microglia	0.0747898	27.8095
AIBS2018	SNCA	Astrocyte	0.0223279	9.31959
AIBS2018	SNCA	Endothelial cell	0.000288067	0.111111
AIBS2018	SNCA-AS1	Glutamatergic	0.58982	0.487031
AIBS2018	SNCA-AS1	GABAergic	0.373957	0.336455
AIBS2018	SNCA-AS1	Oligodendrocyte	0.0362217	0.028754
AIBS2018	SNCA-AS1	Astrocyte	0	0
AIBS2018	SNCA-AS1	Endothelial cell	0	0
AIBS2018	SNCA-AS1	Microglia	0	0
AIBS2018	SNCA-AS1	OPC	0	0
AIBS2018	TMEM175	OPC	0.217252	74.1429
AIBS2018	TMEM175	Glutamatergic	0.167448	70.0716
AIBS2018	TMEM175	Astrocyte	0.144441	57.2371
AIBS2018	TMEM175	GABAergic	0.14017	63.9128
AIBS2018	TMEM175	Oligodendrocyte	0.137061	55.1406
AIBS2018	TMEM175	Endothelial cell	0.123798	45.3333
AIBS2018	TMEM175	Microglia	0.0698298	24.6508
